# Cytotoxic CD4^+^ T cells in the bone marrow compromise healthy ageing by enhancing granulopoiesis

**DOI:** 10.1101/2024.01.26.577360

**Authors:** Enrique Gabandé-Rodríguez, Gonzalo Soto-Heredero, Elisa Carrasco, Carlos Anerillas, José Ignacio Escrig-Larena, Sandra Delgado-Pulido, Isaac Francos-Quijorna, Manuel M. Gómez de las Heras, Álvaro Fernández-Almeida, Eva María Blanco, Elia Winand-Osete, Virginia Zorita, Jorge Martínez-Cano, Amanda Garrido, Rafael de Cabo, Santos Mañes, Myriam Gorospe, María Mittelbrunn

## Abstract

Neutrophils are the most abundant leukocytes in the blood, with numbers further increasing with age. Despite their essential role as a primary line of defense, neutrophils can contribute to tissue damage and age-related diseases ^1^ and a high neutrophil-to-lymphocyte ratio predicts all causes of mortality in the elderly ^2–5^. However, the precise mechanisms driving enhanced neutrophil generation during ageing remain poorly understood. Here, we show that a subset of CD4^+^ T cells with a cytotoxic phenotype (CD4^+^ CTLs) producing the chemokine CCL5 and harbouring dysfunctional mitochondria, infiltrate the bone marrow and induce granulopoiesis in aged mice. During ageing, hematopoietic stem cells upregulate CCR5, the primary receptor for CCL5, and its deficiency limits the T cell-mediated induction of granulopoiesis and neutrophil output. Treatment with the FDA-approved CCR5 inhibitor Maraviroc decreases granulopoiesis and lowers the levels of circulatory and tissue-infiltrating neutrophils, ameliorating multiple ageing biomarkers and improving functional outcomes in aged mice. These findings suggest that age-associated alterations in T cells reduce health outcomes by remodelling the bone marrow niche and enhancing neutrophil generation. Consequently, interventions to disrupt the interplay between T cells and hematopoietic stem cells hold substantial therapeutic potential to ameliorate age-associated diseases.
