## Extended Data Table 1 for "Cytotoxic CD4^+^ T cells in the bone marrow compromise healthy ageing by enhancing granulopoiesis"

### Sheet: Extended Data Table 1
	CCL5+
	Naive	TCM	TEM	PD1+	CXCR6+	Cytotoxic
Naive	-	ns	ns	ns	ns	***
TCM	-	-	**	**	***	***
TEM	-	-	-	**	****	***
PD1+	-	-	-	-	****	***
CXCR6+	-	-	-	-	-	*
Cytotoxic	-	-	-	-	-	-
	MtDR/MtG
	Naive	TCM	TEM	PD1+	CXCR6+	Cytotoxic
Naive	-	**	*	**	**	**
TCM	-	-	ns	ns	**	*
TEM	-	-	-	ns	ns	ns
PD1+	-	-	-	-	ns	*
CXCR6+	-	-	-	-	-	ns
Cytotoxic	-	-	-	-	-	-
