## Extended Data Table 2 for "Cytotoxic CD4^+^ T cells in the bone marrow compromise healthy ageing by enhancing granulopoiesis"

### Sheet: Extended Data Table 2
	MtGhiMtDRhi
	Naive	TCM	TEM	PD1+	CXCR6+	Cytotoxic
Naive	-	****	ns	***	****	****
TCM	-	-	ns	ns	*	****
TEM	-	-	-	***	*	****
PD1+	-	-	-	-	ns	**
CXCR6+	-	-	-	-	-	ns
Cytotoxic	-	-	-	-	-	-
	MtGloMtDRlo
	Naive	TCM	TEM	PD1+	CXCR6+	Cytotoxic
Naive	-	**	ns	**	****	****
TCM	-	-	*	ns	*	***
TEM	-	-	-	***	***	****
PD1+	-	-	-	-	ns	***
CXCR6+	-	-	-	-	-	ns
Cytotoxic	-	-	-	-	-	-
	MtGhiMtDRlo
	Naive	TCM	TEM	PD1+	CXCR6+	Cytotoxic
Naive	-	***	+	****	***	***
TCM	-	-	ns	*	ns	ns
TEM	-	-	-	****	ns	ns
PD1+	-	-	-	-	ns	ns
CXCR6+	-	-	-	-	-	ns
Cytotoxic	-	-	-	-	-	-
